# Structural diversity of the SARS-CoV-2 Omicron spike

**DOI:** 10.1101/2022.01.25.477784

**Authors:** Sophie M-C. Gobeil, Rory Henderson, Victoria Stalls, Katarzyna Janowska, Xiao Huang, Aaron May, Micah Speakman, Esther Beaudoin, Kartik Manne, Dapeng Li, Rob Parks, Maggie Barr, Margaret Deyton, Mitchell Martin, Katayoun Mansouri, Robert J. Edwards, Gregory D. Sempowski, Kevin O. Saunders, Kevin Wiehe, Wilton Williams, Bette Korber, Barton F. Haynes, Priyamvada Acharya

**Affiliations:** Duke Human Vaccine Institute, Durham NC 27710, USA; Duke University, Department of Medicine, Durham NC 27710, USA; Duke University, Department of Surgery, Durham NC 27710, USA; Theoretical Biology and Biophysics, Los Alamos National Laboratory, Los Alamos, NM 87545, USA; Duke University, Department of Immunology, Durham NC 27710, USA; Duke University, Department of Biochemistry, Durham NC 27710, USA

## Abstract

Aided by extensive spike protein mutation, the SARS-CoV-2 Omicron variant overtook the previously dominant Delta variant. Spike conformation plays an essential role in SARS-CoV-2 evolution via changes in receptor binding domain (RBD) and neutralizing antibody epitope presentation affecting virus transmissibility and immune evasion. Here, we determine cryo-EM structures of the Omicron and Delta spikes to understand the conformational impacts of mutations in each. The Omicron spike structure revealed an unusually tightly packed RBD organization with long range impacts that were not observed in the Delta spike. Binding and crystallography revealed increased flexibility at the functionally critical fusion peptide site in the Omicron spike. These results reveal a highly evolved Omicron spike architecture with possible impacts on its high levels of immune evasion and transmissibility.
