## Supplementary material for "Structural diversity of the SARS-CoV-2 Omicron spike": Table S1

### Sheet: S-GSAS-Omicron
S-GSAS-Omicron
	3-down		1-up		2-up
PDB ID	7TF8	7TL1	7TEI	7TL9	7TGE
EMDB ID	25865	25983	25846	25984	25880
Data Collection and processing
Microscope	FEI Titan Krios
Detector	Gatan K3
Magnification	81000
Voltage (kV)	300
Electron exposure (e-/Å^2)	60
Defocus Range (µm)	2.2 to 0.7
Pixel size (Å)	1.08
Reconstruction software	cryoSPARC
Symmetry imposed	C1	C1	C1	C1	C1	C1
Initial particle images (no.)	7059633
Final particle images (no.)	387017	194909	328521	159915	215168	101363
Map resolution (Å)	3.36	3.5	3.4	3.49	3.68	3.96
FSC threshold	0.143	0.143	0.143	0.143	0.143	0.143
Coordinate Refinement
Initial model used	7KDK	7TF8	7KDL, 7B3O	7TEI	7TEI
Model composition
Nonhydrogen atoms	26537	25700	26442	25806	23202
Protein residues	3153	3153	3133	3133	2749
R.M.S. deviations
Bond lengths (Å)	0.004	0.002	0.015	0.022	0.024
Bond angles (°)	0.68	0.477	1.836	1.856	1.996
Validation
MolProbity score	1.43	1.62	1.3	1.63	1.46
Clashscore	4.41	6.08	1.15	2.96	1.81
Poor rotamers (%)	1.53	1.42	0.44	1.24	0.25
EM ringer score	2.96	2.8	3.8	3.22	1.24
Ramachandran plot
Favored regions (%)	97.66	97.11	96.2	95.66	95.15
Allowed (%)	2.34	2.89	3.55	3.99	4.4
Disallowed regions (%)	0	0	0.25	0.35	0.45

### Sheet: S-GSAS-Delta
Table S1: Cryo-EM data collection and refinements statistics
	D1	D5	D6	D7	D8	D9	D10	D2	D11	D12	D13	D14	D15	D16	D17	D3	D4
		S-GSAS-Delta
	3-down consensus	3-down						1-up consensus	1-up							2up	M1
PDB ID	7TOU	7TOX	7TOY	7TOZ	7TP0	7TP1	7TP2	7TOV	7TP7	7TP8	7TP9	7TPA	7TPC	7TPE	7TPF
EMDB ID	26038	26040	26041	26042	26043	26045	26046	26039	26047	26048	26049	26050	26051	26052	26053
Data collection and processing
Microscope	FEI Titan Krios
Detector	Gatan K3
Magnification	81000
Voltage (kV)	300
Electron exposure (e–/Å2)	55
Defocus range (μm)	-0.75 - 2.5
Pixel size (Å)	1.08
Reconstruction software	CryoSparc
Symmetry imposed	C1
Initial particle images (no.)		2698323
Final particle images (no.)	526167	86006	98277	55198	85609	51080	63417	770661	123326	159407	141681	89734	70958	35386	155352	84551	78741
Map resolution (Å)	3.24	3.62	3.53	4.07	3.57	3.81	3.72	3.16	3.48	3.4	3.48	3.6	3.91	4	3.4	3.58	3.87
FSC threshold	0.143	0.143	0.143	0.143	0.143	0.143	0.143	0.143	0.143	0.143	0.143	0.143	0.143	0.143	0.143	0.143	0.143
Coordinate Refinement
Initial model used	7KDK							7KDL								7KDL	7KDL
Model composition
Nonhydrogen atoms	24687	24618	24673	24470	24589	24646	24663	23199	23199	23199	23199	23199	23199	23199	23199	22180	19992
Protein residues	3050	3041	3049	3026	3040	3046	3047	2983	2983	2983	2983	2983	2983	2983	2983	2912	2485
R.M.S. deviations
Bond lengths (Å)	0.013	0.013	0.013	0.013	0.013	0.013	0.013	0.013	0.013	0.013	0.013	0.013	0.013	0.013	0.013	0.013	0.013
Bond angles (°)	1.809	1.746	1.765	1.825	1.747	1.741	1.754	1.794	1.756	1.754	1.756	1.745	1.826	1.733	1.747	1.751	1.832
Validation
MolProbity score	1.07	1.11	1.12	1.6	1.22	1.15	1.13	0.94	1.08	0.97	0.98	0.99	1.46	1.32	0.94	0.99	1.41
Clashscore	0.16	0.12	0.08	0.64	0.27	0.16	0.18	0.07	0.13	0.04	0.02	0	0.42	0.2	0.04	0.05	0.33
Poor rotamers (%)	1.2	1.35	1.5	2.87	1.62	1.39	1.32	0.89	1.15	0.98	0.94	1.11	2.26	1.83	0.72	0.73	2.13
EM ringer score	3.52	2.42	2.97	0.33	2.66	1.81	2.45	4.13	3.2	4.23	3.41	2.96	0.71	1.78	3.82	3.2	2.31
Ramachandran plot
Favored (%)	93.18	92.78	92.81	90.42	92.59	92.4	92.43	93.74	92.26	92.81	92.4	92.78	90.14	90.31	93.53	92.48	90.38
Allowed (%)	6.16	6.68	6.76	8.74	6.65	6.73	7.17	5.82	7.05	6.26	6.88	6.47	8.83	8.59	6.13	6.81	8.44
Disallowed (%)	0.67	0.53	0.43	0.84	0.77	0.87	0.4	0.45	0.68	0.92	0.72	0.75	1.03	1.1	0.34	0.71	1.18

### Sheet: rS2d
Table S1: Cryo-EM data collection and refinements statistics
	rS2d State 1	rS2d State 2	rS2d-HexaPro State 1	rS2d-HexaPro State 2
	rS2d and rS2d-HexaPro Structures
	3-down
PDB ID	7TLA	7TLB	7TLC	7TLD
EMDB ID	EMD-25985	EMD-25986	EMD-25987	EMD-25988
Data Collection and processing
Microscope	Titan Krios
Detector	Gatan K3
Magnification	81000
Voltage (kV)	300
Electron exposure (e–/Å2)	65.81		53.13
Defocus range (μm)	-0.8 - 2.5		-0.8 - 2.5
Pixel size (Å)	1.06		1.058
Reconstruction software	cryoSPARC
Symmetry imposed	C1
Initial particle images (no.)	5115041		1287203
Final particle images (no.)	149387	218600	398297	275353
Map resolution (Å)	3.13	3.06	2.83	2.89
FSC threshold	0.143
Coordinate Refinement
Initial model used	6X29
Model composition
Nonhydrogen atoms	23052	22806	23052	22806
Protein residues	2948	2916	2948	2916
R.M.S. deviations
Bond lengths (Å)	0.012	0.012	0.012	0.012
Bond angles (°)	1.854	1.839	1.909	1.887
Validation
MolProbity score	1.04	0.91	1.06	0.9
Clashscore	0.09	0.11	0.04	0.04
Poor rotamers (%)	1.32	0.86	1.59	0.94
EM ringer score	4.03	3.68	4.03	3.69
Ramachandran plot
Favored (%)	93.68	94.66	94.3	94.48
Allowed (%)	6.01	5.27	5.42	5.38
Disallowed (%)	0.31	0.07	0.28	0.14

### Sheet: DH1042 complex
Table S1: Cryo-EM data collection and refinements statistics
	SARS-CoV-2 S-2P + DH1042 Fab	SARS-CoV-2 RBD + DH1042 Fab
PDB ID	7THT	7THE
EMDB ID	EMD-25904	EMD-25893
Microscope	Titan Krios
Detector	Gatan K3
Magnification	81000
Voltage (kV)	300
Electron exposure (e–/Å2)	54.02
Defocus range (μm)	-0.7.5 - 2.5
Pixel size (Å)	1.058
Reconstruction software	cryoSPARC
Symmetry imposed	C1
Initial particle images (no.)	6802454
Final particle images (no.)	175460	78958
Map resolution (Å)	3.42	3.87
FSC threshold	0.143
Refinement
Model composition
Nonhydrogen atoms	28905	3305
Protein residues	3651	423
R.M.S. deviations
Bond lengths (Å)	0.013	0.013
Bond angles (°)	1.868	1.88
Validation
MolProbity score	2.19	1.11
Clashscore	6.88	0.31
Favored rotamers (%)	97.07	94.46
EM ringer score	3.22	3.24
Ramachandran plot
Favored (%)	92.9	91.85
Allowed (%)	6.59	8.15
Disallowed (%)	0.5	0
